# Image-based consensus molecular subtype classification (imCMS) of colorectal cancer using deep learning

**DOI:** 10.1101/645143

**Authors:** Korsuk Sirinukunwattana, Enric Domingo, Susan Richman, Keara L Redmond, Andrew Blake, Clare Verrill, Simon J Leedham, Aikaterini Chatzipli, Claire Hardy, Celina Whalley, Chieh-Hsi Wu, Andrew D Beggs, Ultan McDermott, Philip Dunne, Angela A Meade, Steven M Walker, Graeme I Murray, Leslie M Samuel, Matthew Seymour, Ian Tomlinson, Philip Quirke, Tim Maughan, Jens Rittscher, Viktor H Koelzer, on behalf of S:CORT consortium

## Abstract

Image analysis is a cost-effective tool to associate complex features of tissue organisation with molecular and outcome data. Here we predict consensus molecular subtypes (CMS) of colorectal cancer (CRC) from standard H&E sections using deep learning. Domain adversarial training of a neural classification network was performed using 1,553 tissue sections with comprehensive multi-omic data from three independent datasets. Image-based consensus molecular subtyping (imCMS) accurately classified CRC whole-slide images and preoperative biopsies, spatially resolved intratumoural heterogeneity and provided accurate secondary calls with higher discriminatory power than bioinformatic prediction. In all three cohorts imCMS established sensible classification in CMS unclassified samples, reproduced expected correlations with (epi)genomic alterations and effectively stratified patients into prognostic subgroups. Leveraging artificial intelligence for the development of novel biomarkers extracted from histological slides with molecular and biological interpretability has remarkable potential for clinical translation.
