## Supplemental Table 1 for "Image-based consensus molecular subtype classification (imCMS) of colorectal cancer using deep learning"

### Sheet: FOCUS
TABLE S01
FOCUS		All samples	CMS1	CMS2	CMS3	CMS4
Clinico-pathological features		Statistics	Statistics	Statistics	Statistics	Statistics
Age		n=362	n=52	n=120	n=36	n=70
	Median (range)	64 (31, 83)	60 (35, 82)	66 (39, 83)	65 (48, 79)	63 (32, 82)
Gender		n=362	n=52	n=120	n=36	n=70
	Male	229	29	79	22	42
	Female	133	23	41	14	28
Site		n=326	n=45	n=106	n=33	n=64
	Right colon	130	27	28	17	21
	Left colon	196	18	78	16	43
TNM Stage		n=350	n=50	n=116	n=35	n=66
	I	4	0	3	0	0
	II	40	2	22	6	6
	III	74	6	25	8	18
	IV	232	42	66	21	42
Overall survival (months)		n=362	n=52	n=120	n=36	n=70
	Median (range)	23 (2, 172)	15 (4, 43)	30 (5, 119)	23 (5, 172)	23 (5, 107)
Major molecular features
Microsatellite status		n=339	n=47	n=116	n=30	n=65
	Stable (MSS)	326	37	116	29	63
	Instable (MSI)	13	10	0	1	2
CIMP		n=313	n=41	n=108	n=28	n=61
	CIMP.High	59	23	5	12	6
	CIMP.Low	62	8	16	5	10
	CIMP.Negative	192	105	138	105	115
Selected mutations
KRAS mut status		n=339	n=47	n=116	n=30	n=65
	Wild-type	190	34	77	8	37
	Mutated	149	13	39	22	28
BRAF mut status		n=339	n=47	n=116	n=30	n=65
	Wild-type	303	27	116	27	59
	Mutated	36	20	0	3	6
TP53 mut status		n=339	n=47	n=116	n=30	n=65
	Wild-type	96	16	20	17	19
	Mutated	243	31	96	13	46
APC mut status		n=339	n=47	n=116	n=30	n=65
	Wild-type	52	19	8	3	14
	Mutated	287	28	108	27	51

### Sheet: TCGA
TABLE S01
TCGA		All samples	CMS1	CMS2	CMS3	CMS4
Clinico-pathological features		Statistics	Statistics	Statistics	Statistics	Statistics
Age		n=570	n=90	n=198	n=69	n=118
	Median (range)	67 (31, 90)	74 (34, 90)	66 (34, 90)	67 (31, 88)	66 (37, 90)
Gender		n=570	n=90	n=198	n=69	n=118
	Male	293	44	109	32	61
	Female	277	46	89	37	57
Site		n=551	n=84	n=192	n=67	n=115
	Right colon	241	72	51	35	39
	Left colon	310	12	141	32	76
Stage at diagnosis		n=550	n=88	n=191	n=66	n=113
	I	122	20	45	22	14
	II	176	41	57	23	36
	III	170	22	54	17	39
	IV	82	5	35	4	24
Overall survival		n=569	n=90	n=197	n=69	n=118
	Median (range)	22 (0, 150)	21 (0, 133)	24 (0, 141)	24 (1, 142)	22 (0, 150)
Major molecular features
Microsatellite status		n=540	n=84	n=184	n=64	n=115
	Stable (MSS)	463	25	183	54	111
	Instable (MSI)	77	59	1	10	4
CIMP		n=440	n=80	n=151	n=55	n=88
	CIMP.High	75	53	3	12	0
	CIMP.Low	90	14	23	24	17
	CIMP.Negative	275	13	125	19	71
Selected mutations
KRAS mut status		n=480	n=75	n=158	n=58	n=111
	Wild-type	305	56	113	21	77
	Mutated	175	19	45	37	34
BRAF mut status		n=480	n=75	n=158	n=58	n=111
	Wild-type	433	37	158	55	106
	Mutated	47	38	0	3	5
TP53 mut status		n=480	n=75	n=158	n=58	n=111
	Wild-type	207	45	50	37	36
	Mutated	273	30	108	21	75
APC mut status		n=480	n=75	n=158	n=58	n=111
	Wild-type	142	52	21	18	31
	Mutated	338	23	137	40	80

### Sheet: GRAMPIAN
TABLE S01
GRAMPIAN		All samples	CMS1	CMS2	CMS3	CMS4
Clinico-pathological features		Statistics	Statistics	Statistics	Statistics	Statistics
Age		n=175	n=14	n=52	n=27	n=19
	Median (range)	67 (31, 91)	72 (52, 86)	66 (31, 89)	69 (36, 83)	59 (40, 77)
Gender		n=175	n=14	n=52	n=27	n=19
	Male	114	7	33	17	13
	Female	61	7	19	10	6
Site		n=175	n=14	n=52	n=27	n=19
	Right colon	0	0	0	0	0
	Left colon	175	14	52	27	19
Stage at diagnosis		n=130	n=10	n=44	n=21	n=13
	I	14	1	5	4	1
	II	50	4	16	9	4
	III	66	5	23	8	8
	IV	0	0	0	0	0
Overall survival		n=73	n=6	n=21	n=14	n=8
	Median (range)	75 (9, 133)	60 (24, 83)	87 (29, 133)	62 (30, 113)	81 (9, 131)
Major molecular features
Microsatellite status		n=140	n=14	n=41	n=23	n=14
	Stable (MSS)	139	13	41	23	14
	Instable (MSI)	1	1	0	0	0
CIMP		n=97	n=7	n=36	n=19	n=8
	CIMP.High	27	4	5	11	0
	CIMP.Low	24	1	12	3	2
	CIMP.Negative	46	24	32	25	26
Selected mutations
KRAS mut status		n=140	n=14	n=41	n=23	n=14
	Wild-type	74	5	27	8	8
	Mutated	66	9	14	15	6
BRAF mut status		n=140	n=14	n=41	n=23	n=14
	Wild-type	138	12	41	23	14
	Mutated	2	2	0	0	0
TP53 mut status		n=140	n=14	n=41	n=23	n=14
	Wild-type	24	2	7	7	3
	Mutated	116	12	34	16	11
APC mut status		n=140	n=14	n=41	n=23	n=14
	Wild-type	12	5	1	3	1
	Mutated	128	9	40	20	13

### Sheet: old-gsea_kegg_proteome
Pathway Name	KEGG Pathway accession number	CMS1 pvalue	CMS1 FDR	CMS1 Genes	CMS2 pvalue	CMS2 FDR	CMS2 Genes	CMS3 pvalue	CMS3 FDR	CMS3 Genes	CMS4 pvalue	CMS4 FDR	CMS4 Genes
Cell adhesion molecules (CAMs)	hsa04514	1.91e-09	1.63e-07	ALCAM,HLADMB,HLADQA1,HLADQB1,HLADRA,HLADRB1,HLADRB4,HLADRB5,ITGAM,ITGB2	1	1		1	1		0.634	1	ITGAV
Antigen processing and presentation	hsa04612	8.19e-10	8.76e-08	CD74,HLADMB,HLADQA1,HLADQB1,HLADRA,HLADRB1,HLADRB4,HLADRB5	1	1		1	1		1	1
Hematopoietic cell lineage	hsa04640	0.000175	0.00681	CD44,HLADRA,HLADRB1,HLADRB4,HLADRB5,ITGAM	0.663	1	ITGA1	1	1		0.00351	0.116	CD14,CD36,CD59,ITGA5
Phagosome	hsa04145	1.75e-08	1.07e-06	ATP6V1E1,HLADMB,HLADQA1,HLADQB1,HLADRA,HLADRB1,HLADRB4,HLADRB5,ITGAM,ITGB2,TCIRG1,THBS1	1	1		0.724	1	EEA1	0.0794	1	CD14,CD36,ITGA5,ITGAV
Intestinal immune network for IgA production	hsa04672	3.7e-10	5.28e-08	HLADMB,HLADQA1,HLADQB1,HLADRA,HLADRB1,HLADRB4,HLADRB5	1	1		1	1		1	1
Type I diabetes mellitus	hsa04940	3.7e-10	5.28e-08	HLADMB,HLADQA1,HLADQB1,HLADRA,HLADRB1,HLADRB4,HLADRB5	1	1		1	1		1	1
Cell cycle	hsa04110	0.000408	0.0146	MCM2,MCM3,MCM4,MCM5,MCM6,MCM7	1	1		1	1		0.173	1	ABL1,TFDP2
PI3KAkt signaling pathway	hsa04151	0.94	1	THBS1	0.835	1	ITGA1,PCK2	1	1		1.73e-05	0.000926	COL3A1,COL4A1,COL4A3,COL4A5,COL5A1,COL5A2,ITGA5,ITGAV,LAMA4,VTN
Focal adhesion	hsa04510	0.945	1	THBS1	0.849	1	ITGA1,ROCK2	1	1		2.34e-05	0.00111	COL3A1,COL4A1,COL4A3,COL4A5,COL5A1,COL5A2,ITGA5,ITGAV,LAMA4,VTN
Protein digestion and absorption	hsa04974	0.701	1	DPP4	0.758	1	MEP1A	1	1		0.000144	0.00616	COL3A1,COL4A1,COL4A3,COL4A5,COL5A1,COL5A2
ECMreceptor interaction	hsa04512	0.587	1	CD44,THBS1	0.905	1	ITGA1	1	1		5.09e-09	3.63e-07	CD36,COL3A1,COL4A1,COL4A3,COL4A5,COL5A1,COL5A2,HSPG2,ITGA5,ITGAV,LAMA4,VTN
Complement and coagulation cascades	hsa04610	0.308	1	FGA,FGB,FGG	1	1		1	1		3.61e-10	5.28e-08	C1QA,C1QB,C4BPA,C4BPB,C6,C8G,CD59,F12,F9,KLKB1,PLG,SERPINC1,SERPINF2
