## Supplemental Table 2 for "Image-based consensus molecular subtype classification (imCMS) of colorectal cancer using deep learning"

### Sheet: FOCUS_he1
TABLE S02
FOCUS H&E1		Overall				CMS1				CMS2				CMS3				CMS4
		Classified (n=265)	Unclassified (n=84)			Classified (n=48)	Unclassified (n=18)			Classified (n=118)	Unclassified (n=18)			Classified (n=31)	Unclassified (n=11)			Classified (n=68)	Unclassified (n=37)
Major molecular features		Statistics	Statistics	Odds ratio	P value	Statistics	Statistics	Odds ratio	P value	Statistics	Statistics	Odds ratio	P value	Statistics	Statistics	Odds ratio	P value	Statistics	Statistics	Odds ratio	P value
								(95% CI)				(95% CI)				(95% CI)				(95% CI)
CIMP cluster		n=245	n=78		0.064	n=42	n=17		0.05018	n=110	n=18		0.4548	n=29	n=11		0.155	n=64	n=32		0.6304
	CIMP.High	19%	17%			55%	24%			5%	11%			41%	18%			11%	16%
	CIMP.Low	16%	28%			19%	47%			14%	11%			17%	45%			17%	22%
	CIMP.Negative	65%	55%			26%	29%			82%	78			41%	36%			72%	62%
Microsatellite status		n=265	n=84	0	0.044	n=48	n=18	0	0.05098	n=118	n=18	0	1	n=31	n=11	0	1	n=68	n=37	0	0.5392
	Stable (MSS)	95%	100%	( 0.000,1.012)		79%	100%	(0,1.080)		100%	100%	(0,Inf)		97%	100%	(0,109.722)		97%	100%	(0,9.813)
	Instable (MSI)	5%	0%			21%	0%			0%	0%			3%	0%			3%	0%
Selected mutations
APC mut status		n=265	n=84	1.992	0.118	n=48	n=18	11.8033	0.006358	n=118	n=18	1.23456	1	n=31	n=11	Inf	0.5544	n=68	n=37	1.45716	0.6117
	Wild-type	17%	10%	(0.879,5.110)		0.42	0.06	(1.589,530.951)		0.07	0.06	(0.149,58.046)		0.1	0	( 0.143,Inf)		0.22	0.16	(0.472,5.076)
	Mutated	83%	90%			0.58	0.94			0.93	0.94			0.9	1			0.78	0.84
BRAF mut status		n=265	n=84	0.713	0.544	n=48	n=18	0.543	0.397	n=118	n=18	0	1	n=31	n=11	0.934847	1	n=68	n=37	0.244603	0.2552
	Wild-type	89%	92%	(0.254,1.743)		58%	72%	(0.130,1.964)		100%	100%	(0,Inf)		90%	91%	(0.016,13.298)		90%	97%	(0.005,2.031)
	Mutated	11%	8%			42%	28%			0%	0%			10%	9%			10%	3%
KRAS mut status		n=248	n=81	1.977	0.010	n=45	n=18	1.75479	0.385	n=109	n=17	1.589	0.4237	n=30	n=11	1.618	0.7004	n=64	n=35	2.155129	0.09274
	Wild-type	58%	41%	(1.155,3.416)		69%	56%	(0.488,6.240)		64%	53%	( 0.490,5.069)		27%	18%	(0.247,18.563)		53%	34%	(0.857,5.632)
	Mutated	42%	59%			31%	44%			36%	47%			73%	82%			47%	66%
TP53 mut status		n=265	n=84	0.849	0.579	n=48	n=18	2.46852	0.2327	n=118	n=18	0.436	0.1996	n=31	n=11	1.444	0.7298	n=68	n=37	0.8095012	0.659
	Wild-type	28%	31%	(0.483,1.516)		33%	17%	(0.573,15.221)		18%	33%	(0.132,1.582)		55	45	(0.295,7.405)		28	32	(0.313,2.139)
	Mutated	72%	69%			67%	83%			82%	67%			45	55			72	68

### Sheet: FOCUS_he2
TABLE S02
FOCUS H&E2		Overall				CMS1				CMS2				CMS3				CMS4
		Classified (n=265)	Unclassified (n=84)			Classified (n=48)	Unclassified (n=17)			Classified (n=118)	Unclassified (n=25)			Classified (n=31)	Unclassified (n=13)			Classified (n=68)	Unclassified (n=29)
Major molecular features		Statistics	Statistics	Odds ratio	P value	Statistics	Statistics	Odds ratio	P value	Statistics	Statistics	Odds ratio	P value	Statistics	Statistics	Odds ratio	P value	Statistics	Statistics	Odds ratio	P value
				(95% CI)				(95% CI)				(95% CI)				(95% CI)				(95% CI)
CIMP cluster		n=245	n=78		0.064	n=42	n=17		0.1313	n=110	n=24		0.3413	n=29	n=13		0.7536	n=64	n=24		0.6545
	CIMP.High	19%	17%			55%	29%			5%	4%			41%	31%			11%	12%
	CIMP.Low	16%	28%			19%	41%			14%	25%			17%	23%			17%	25%
	CIMP.Negative	65%	55%			26%	29%			82%	71			41%	46%			72%	62%
Microsatellite status		n=265	n=84	0	0.044	n=48	n=17	0	0.05203	n=118	n=25	0	1	n=31	n=13	0	1	n=68	n=29	0	1
	Stable (MSS)	95%	100%	(0,1.012)		79%	100%	(0.000,1.149)		100%	100%	(0,Inf)		97%	100%	(0.000,92.867)		97%	100%	(0.000,12.565)
	Instable (MSI)	5%	0%			21%	0%			0%	0%			3%	0%			3%	0%
Selected mutations
APC mut status		n=265	n=84	1.992	0.118	n=48	n=17	11.112	0.006572	n=118	n=25	0.837	0.687	n=31	n=13	1.279	1	n=68	n=29	1.759	0.4143
	Wild-type	17%	10%	(0.879,5.110)		0.42	0.06	(1.485,501.509)		0.07	0.08	(0.153,8.603)		0.1	0.08	(0.091,73.018)		0.22	0.14	(0.491,8.033)
	Mutated	83%	90%			0.58	0.94			0.93	0.92			0.9	0.92			0.78	0.86
BRAF mut status		n=265	n=84	0.713	0.544	n=48	n=17	0.588	0.5627	n=118	n=25	0	1	n=31	n=13	0.782	1	n=68	n=29	0.314	0.429
	Wild-type	89%	92%	(0.254,1.743)		58%	71%	(0.139,2.160)		100%	100%	(0,Inf)		90%	92%	(0.014,10.934)		90%	97%	(0.007,2.640)
	Mutated	11%	8%			42%	29%			0%	0%			10%	8%			10%	3%
KRAS mut status		n=248	n=81	1.977	0.01	n=45	n=16	2.184	0.229	n=109	n=25	2.270	0.07254	n=30	n=13	0.822	1	n=64	n=27	1.913	0.1767
	Wild-type	58%	41%	(1.155,3.416)		69%	50%	(0.583,8.294)		64%	44%	(0.863,6.118)		27%	31%	(0.163,4.699)		53%	37%	(0.701,5.455)
	Mutated	42%	59%			31%	50%			36%	56%			73%	69%			47%	63%
TP53 mut status		n=265	n=84	0.849	0.579	n=48	n=17	1.613	0.5507	n=118	n=25	0.328	0.02923	n=31	n=13	1.914	0.5098	n=68	n=29	1.216	0.8051
	Wild-type	28%	31%	(0.483,1.516)		33%	24%	(0.407,7.901)		18%	40%	(0.118,0.935)		55	38	(0.434,9.270)		28	24	(0.412,3.939)
	Mutated	72%	69%			67%	76%			82%	60%			45	62			72	76

### Sheet: TCGA_he1
TABLE S02
TCGA H&E1		Overall				CMS1				CMS2				CMS3				CMS4
		Classified (n=341)	Unclassified (n=199)			Classified (n=61)	Unclassified (n=26)			Classified (n=146)	Unclassified (n=118)			Classified (n=46)	Unclassified (n=35)			Classified (n=88)	Unclassified (n=28)
Major molecular features		Statistics	Statistics	Odds ratio	P value	Statistics	Statistics	Odds ratio	P value	Statistics	Statistics	Odds ratio	P value	Statistics	Statistics	Odds ratio	P value	Statistics	Statistics	Odds ratio	P value
				(95% CI)				(95% CI)				(95% CI)				(95% CI)				(95% CI)
CIMP cluster		n=385	n=131		0.7174	n=66	n=17		0.0112	n=133	n=70		0.2389	n=41	n=25		0.2513	n=69	n=19		0.0004349
	CIMP.High	18%	15%			68%	29%			2%	6%			0.17	28%			0%	21%
	CIMP.Low	21%	24%			15%	35%			15%	20%			0.44	24%			0.16	26%
	CIMP.Negative	61%	61%			17%	35%			83%	74%			0.39	48%			0.84	53%
Microsatellite status		n=341	n=199	0.579	0.007	n=61	n=26	0.051	5.298e-08	n=146	n=114	1.244	0.538	n=46	n=32	0.523	0.2285	n=88	n=27	0.972	1
	Stable (MSS)	65%	76%	(0.381,0.870)		10%	69%	(0.012,0.180)		81%	77%	(0.651,2.372)		61%	75%	(0.165,1.542)		77%	78%	(0.282,2.954)
	Instable (MSI)	35%	24%			90%	31%			19%	23%			39%	25%			23%	22%
Selected mutations
APC mut status		n=304	n=176	1.637	0.023	n=54	n=22	4.930	0.003041	n=126	n=98	0.910	0.8538	n=39	n=31	1.273	0.791	n=85	n=25	1.04346	1
	Wild-type	33%	23%	(1.054,2.571)		70%	41%	(1.537,16.803)		14%	16%	(0.415,2.021)		33%	26%	(0.397,4.269)		27%	32%	(0.371,3.149)
	Mutated	67%	77%			30%	59%			86%	84%			67%	74%			73%	68%
BRAF mut status		n=304	n=176	0.324	0.004	n=54	n=22	0.071	7.93e-05	n=126	n=98	Inf	0.4375	n=39	n=31	1.963	0.6489	n=85	n=25	1.387	0.6564
	Wild-type	87%	95%	(0.128,0.726)		41%	91%	(0.007,0.340)		100%	99%	(0.033,Inf)		95%	90%	(0.210,24.988)		96%	92%	(0.1243,9.177)
	Mutated	13%	5%			59%	9%			0%	1%			5%	10%			4%	8%
KRAS mut status		n=304	n=176	2.053	0.0002648	n=54	n=22	6.987	0.0005216	n=126	n=98	1.853	0.03945	n=39	n=31	0.545	0.319	n=85	n=25	4.746	0.00107
	Wild-type	70%	53%	(1.374,3.074)		75%	41%	(2.080,25.411)		76%	63%	(0.998,3.463)		31%	45%	(0.180,1.608)		69%	32%	(1.690,14.441)
	Mutated	30%	47%			25%	59%			24%	37%			69%	55%			31%	68%
TP53 mut status		n=304	n=176	0.861	0.446	n=54	n=22	1.052	1	n=126	n=98	0.831	0.5712	n=39	n=31	0.561	0.3123	n=85	n=25	1.195	0.8091
	Wild-type	42%	45%	(0.582,1.275)		65%	64%	(0.321,3.286)		33%	37%	(0.460,1.504)		62%	74%	(0.171,1.737)		32%	28%	(0.413,3.803)
	Mutated	58%	55%			35%	36%			67%	63%			38%	26%			68%	72%

### Sheet: TCGA_he2
TABLE S02
TCGA H&E2		Overall				CMS1				CMS2				CMS3				CMS4
		Classified (n=341)	Unclassified (n=199)			Classified (n=61)	Unclassified (n=26)			Classified (n=146)	Unclassified (n=118)			Classified (n=46)	Unclassified (n=35)			Classified (n=88)	Unclassified (n=28)
Major molecular features		Statistics	Statistics	Odds ratio	P value	Statistics	Statistics	Odds ratio	P value	Statistics	Statistics	Odds ratio	P value	Statistics	Statistics	Odds ratio	P value	Statistics	Statistics	Odds ratio	P value
				(95% CI)				(95% CI)				(95% CI)				(95% CI)				(95% CI)
CIMP cluster		n=385	n=131		0.7174	n=66	n=17		0.0112	n=133	n=70		0.2389	n=41	n=25		0.2513	n=69	n=19		0.0004349
	CIMP.High	18%	15%			68%	29%			2%	6%			0.17	28%			0%	21%
	CIMP.Low	21%	24%			15%	35%			15%	20%			0.44	24%			0.16	26%
	CIMP.Negative	61%	61%			17%	35%			83%	74%			0.39	48%			0.84	53%
Microsatellite status		n=341	n=199	0.579	0.007	n=61	n=26	0.051	5.298e-08	n=146	n=114	1.244	0.538	n=46	n=32	0.523	0.2285	n=88	n=27	0.972	1
	Stable (MSS)	65%	76%	(0.381,0.870)		10%	69%	(0.012,0.180)		81%	77%	(0.651,2.372)		61%	75%	(0.165,1.542)		77%	78%	(0.282,2.954)
	Instable (MSI)	35%	24%			90%	31%			19%	23%			39%	25%			23%	22%
Selected mutations
APC mut status		n=304	n=176	1.637	0.023	n=54	n=22	4.930	0.003041	n=126	n=98	0.910	0.8538	n=39	n=31	1.273	0.791	n=85	n=25	1.04346	1
	Wild-type	33%	23%	(1.054,2.571)		70%	41%	(1.537,16.803)		14%	16%	(0.415,2.021)		33%	26%	(0.397,4.269)		27%	32%	(0.371,3.149)
	Mutated	67%	77%			30%	59%			86%	84%			67%	74%			73%	68%
BRAF mut status		n=304	n=176	0.324	0.004	n=54	n=22	0.071	7.93e-05	n=126	n=98	Inf	0.4375	n=39	n=31	1.963	0.6489	n=85	n=25	1.387	0.6564
	Wild-type	87%	95%	(0.128,0.726)		41%	91%	(0.007,0.340)		100%	99%	(0.033,Inf)		95%	90%	(0.210,24.988)		96%	92%	(0.1243,9.177)
	Mutated	13%	5%			59%	9%			0%	1%			5%	10%			4%	8%
KRAS mut status		n=304	n=176	2.053	0.0002648	n=54	n=22	6.987	0.0005216	n=126	n=98	1.853	0.03945	n=39	n=31	0.545	0.319	n=85	n=25	4.746	0.00107
	Wild-type	70%	53%	(1.374,3.074)		75%	41%	(2.080,25.411)		76%	63%	(0.998,3.463)		31%	45%	(0.180,1.608)		69%	32%	(1.690,14.441)
	Mutated	30%	47%			25%	59%			24%	37%			69%	55%			31%	68%
TP53 mut status		n=304	n=176	0.861	0.446	n=54	n=22	1.052	1	n=126	n=98	0.831	0.5712	n=39	n=31	0.561	0.3123	n=85	n=25	1.195	0.8091
	Wild-type	42%	45%	(0.582,1.275)		65%	64%	(0.321,3.286)		33%	37%	(0.460,1.504)		62%	74%	(0.171,1.737)		32%	28%	(0.413,3.803)
	Mutated	58%	55%			35%	36%			67%	63%			38%	26%			68%	72%

### Sheet: GRAMPIAN_he1
TABLE S02
GRAMPIAN H&E1		Overall				CMS1				CMS2				CMS3				CMS4
		Classified (n=94)	Unclassified (n=46)			Classified (n=14)	Unclassified (n=18)			Classified (n=53)	Unclassified (n=21)			Classified (n=26)	Unclassified (n=11)			Classified (n=21)	Unclassified (n=11)
Major molecular features		Statistics	Statistics	Odds ratio	P value	Statistics	Statistics	Odds ratio	P value	Statistics	Statistics	Odds ratio	P value	Statistics	Statistics	Odds ratio	P value	Statistics	Statistics	Odds ratio	P value
				(95% CI)				(95% CI)				(95% CI)				(95% CI)				(95% CI)
CIMP cluster		n=70	n=27		0.537	n=7	n=7		0.7669	n=36	n=10		0.4274	n=18	n=7		1	n=9	n=3		0.2364
	CIMP.High	27%	33%			57%	29%			14%	20%			56%	57%			0%	33%
	CIMP.Low	26%	15%			14%	14%			33%	10%			17%	14%			22%	33%
	CIMP.Negative	47%	52%			29%	57%			53%	70%			28%	29%			78%	33%
Microsatellite status		n=94	n=46	0	1.000	n=14	n=15	0	0.4828	n=42	n=14	0	1	n=22	n=9	0	1	n=16	n=8	0	1
	Stable (MSS)	99%	100%	(0,79.598)		93%	100%	(0,36.400)		100%	100%	(0,Inf)		100%	100%	(0,Inf)		100	100	(0,Inf)
	Instable (MSI)	1%	0%			7%	0%			0%	0%			0%	0%			0	0
Selected mutations
APC mut status		n=94	n=46	5.910	0.104	n=14	n=15	Inf	0.01686	n=42	n=14	Inf	1	n=22	n=9	1.254	1	n=16	n=8	Inf	1
	Wild-type	12%	2%	(0.811,262.012)		36%	0%	(1.171,Inf)		5%	0%	( 0.062,Inf)		14%	11%	(0.085,74.460)		6%	0%	(0.013,Inf)
	Mutated	88%	98%			64%	100%			95%	100%			86%	89%			94%	100%
BRAF mut status		n=94	n=46	0	1.000	n=14	n=15	0	0.2241	n=42	n=14	0	1	n=22	n=9	0	1	n=16	n=8	0	1
	Wild-type	98%	100%	(0,10.911)		86%	100%	(0.000,4.899)		100%	100%	(0,Inf)		100%	100%	(0,Inf)		100%	100%	(0,Inf)
	Mutated	2%	0%			14%	0%			0%	0%			0%	0%			0%	0%
KRAS mut status		n=94	n=46	1.041	1.000	n=14	n=15	0.499	0.4621	n=42	n=14	1.109	1	n=22	n=9	0.935	1	n=16	n=8	1.631	0.6734
	Wild-type	53%	52%	(0.483 2.240)		36%	53%	(0.084,2.700)		67%	64%	(0.244,4.579)		32%	33%	(0.142,7.495)		62%	50%	(0.214,12.764)
	Mutated	47%	48%			64%	47%			33%	36%			68%	67%			38%	50%
TP53 mut status		n=94	n=46	1.574	0.476	n=14	n=15	2.267	0.5977	n=42	n=14	0.738	0.6984	n=22	n=9	2.910	0.6395	n=16	n=8	1.585	1
	Wild-type	19%	13%	(0.543,5.238)		14%	7%	(0.106,147.175)		17%	21%	(0.136,5.167)		27%	11%	(0.272,154.840)		19%	12%	(0.103,96.689)
	Mutated	81%	87%			86%	93%			83%	79%			73%	89%			81%	88%

### Sheet: GRAMPIAN_he2
TABLE S02
GRAMPIAN H&E2		Overall				CMS1				CMS2				CMS3				CMS4
		Classified (n=94)	Unclassified (n=46)			Classified (n=14)	Unclassified (n=21)			Classified (n=53)	Unclassified (n=17)			Classified (n=26)	Unclassified (n=11)			Classified (n=21)	Unclassified (n=12)
Major molecular features		Statistics	Statistics	Odds ratio	P value	Statistics	Statistics	Odds ratio	P value	Statistics	Statistics	Odds ratio	P value	Statistics	Statistics	Odds ratio	P value	Statistics	Statistics	Odds ratio	P value
				(95% CI)				(95% CI)				(95% CI)				(95% CI)				(95% CI)
CIMP cluster		n=70	n=27		0.537	n=7	n=8		0.5105	n=36	n=8		0.4445	n=18	n=7		1	n=9	n=4		0.4713
	CIMP.High	27%	33%			57%	25%			14%	25%			56%	57%			0%	25%
	CIMP.Low	26%	15%			14%	12%			33%	12%			17%	14%			22%	25%
	CIMP.Negative	47%	52%			29%	62%			53%	62%			28%	29%			78%	50%
Microsatellite status		n=94	n=46	0	1.000	n=14	n=16	0	0.4667	n=42	n=12	0	1	n=22	n=9	0	1	n=16	n=9	0	1
	Stable (MSS)	99%	100%	(0,79.598)		93%	100%	(0,34.125)		100%	100%	(0,Inf)		100%	100%	(0,Inf)		100	100	(0,Inf)
	Instable (MSI)	1%	0%			7%	0%			0%	0%			0%	0%			0	0
Selected mutations
APC mut status		n=94	n=46	5.910	0.104	n=14	n=16	Inf	0.01405	n=42	n=12	Inf	1	n=22	n=9	1.254	1	n=16	n=9	Inf	1
	Wild-type	12%	2%	(0.811,262.012)		36%	0%	(1.254,Inf)		5%	0%	(0.052,Inf)		14%	11%	(0.085,74.460)		6%	0%	(0.014,Inf)
	Mutated	88%	98%			64%	100%			95%	100%			86%	89%			94%	100%
BRAF mut status		n=94	n=46	0	1.000	n=14	n=16	0	0.2092	n=42	n=12	0	1	n=22	n=9	0	1	n=16	n=9	0	1
	Wild-type	98%	100%	(0,10.911)		86%	100%	(0,4.584)		100%	100%	(0,Inf)		100%	100%	(0,Inf)		100%	100%	(0,Inf)
	Mutated	2%	0%			14%	0%			0%	0%			0%	0%			0%	0%
KRAS mut status		n=94	n=46	1.041	1.000	n=14	n=16	0.445	0.2989	n=42	n=12	1.973	0.3261	n=22	n=9	0.594	0.6828	n=16	n=9	1.318	1
	Wild-type	53%	52%	(0.483 2.240)		36%	56%	(0.077,2.338)		67%	50%	(0.439,8.954)		32%	44%	(0.092,3.982)		62%	56%	(0.182,9.290)
	Mutated	47%	48%			64%	44%			33%	50%			68%	56%			38%	44%
TP53 mut status		n=94	n=46	1.574	0.476	n=14	n=16	1.161	1	n=42	n=12	1.000	1	n=22	n=9	2.910	0.6395	n=16	n=9	1.804	1
	Wild-type	19%	13%	(0.543,5.238)		14%	12%	(0.074,18.323)		17%	17%	(0.154,11.355)		27%	11%	(0.272,154.840)		19%	11%	(0.119,108.781)
	Mutated	81%	87%			86%	88%			83%	83%			73%	89%			81%	89%

### Sheet: old-gsea_kegg_proteome
Pathway Name	KEGG Pathway accession number	CMS1 pvalue	CMS1 FDR	CMS1 Genes	CMS2 pvalue	CMS2 FDR	CMS2 Genes	CMS3 pvalue	CMS3 FDR	CMS3 Genes	CMS4 pvalue	CMS4 FDR	CMS4 Genes
Cell adhesion molecules (CAMs)	hsa04514	1.91e-09	1.63e-07	ALCAM,HLADMB,HLADQA1,HLADQB1,HLADRA,HLADRB1,HLADRB4,HLADRB5,ITGAM,ITGB2	1	1		1	1		0.634	1	ITGAV
Antigen processing and presentation	hsa04612	8.19e-10	8.76e-08	CD74,HLADMB,HLADQA1,HLADQB1,HLADRA,HLADRB1,HLADRB4,HLADRB5	1	1		1	1		1	1
Hematopoietic cell lineage	hsa04640	0.000175	0.00681	CD44,HLADRA,HLADRB1,HLADRB4,HLADRB5,ITGAM	0.663	1	ITGA1	1	1		0.00351	0.116	CD14,CD36,CD59,ITGA5
Phagosome	hsa04145	1.75e-08	1.07e-06	ATP6V1E1,HLADMB,HLADQA1,HLADQB1,HLADRA,HLADRB1,HLADRB4,HLADRB5,ITGAM,ITGB2,TCIRG1,THBS1	1	1		0.724	1	EEA1	0.0794	1	CD14,CD36,ITGA5,ITGAV
Intestinal immune network for IgA production	hsa04672	3.7e-10	5.28e-08	HLADMB,HLADQA1,HLADQB1,HLADRA,HLADRB1,HLADRB4,HLADRB5	1	1		1	1		1	1
Type I diabetes mellitus	hsa04940	3.7e-10	5.28e-08	HLADMB,HLADQA1,HLADQB1,HLADRA,HLADRB1,HLADRB4,HLADRB5	1	1		1	1		1	1
Cell cycle	hsa04110	0.000408	0.0146	MCM2,MCM3,MCM4,MCM5,MCM6,MCM7	1	1		1	1		0.173	1	ABL1,TFDP2
PI3KAkt signaling pathway	hsa04151	0.94	1	THBS1	0.835	1	ITGA1,PCK2	1	1		1.73e-05	0.000926	COL3A1,COL4A1,COL4A3,COL4A5,COL5A1,COL5A2,ITGA5,ITGAV,LAMA4,VTN
Focal adhesion	hsa04510	0.945	1	THBS1	0.849	1	ITGA1,ROCK2	1	1		2.34e-05	0.00111	COL3A1,COL4A1,COL4A3,COL4A5,COL5A1,COL5A2,ITGA5,ITGAV,LAMA4,VTN
Protein digestion and absorption	hsa04974	0.701	1	DPP4	0.758	1	MEP1A	1	1		0.000144	0.00616	COL3A1,COL4A1,COL4A3,COL4A5,COL5A1,COL5A2
ECMreceptor interaction	hsa04512	0.587	1	CD44,THBS1	0.905	1	ITGA1	1	1		5.09e-09	3.63e-07	CD36,COL3A1,COL4A1,COL4A3,COL4A5,COL5A1,COL5A2,HSPG2,ITGA5,ITGAV,LAMA4,VTN
Complement and coagulation cascades	hsa04610	0.308	1	FGA,FGB,FGG	1	1		1	1		3.61e-10	5.28e-08	C1QA,C1QB,C4BPA,C4BPB,C6,C8G,CD59,F12,F9,KLKB1,PLG,SERPINC1,SERPINF2
