## Supplemental Table 3 for "Image-based consensus molecular subtype classification (imCMS) of colorectal cancer using deep learning"

### Sheet: FOCUS
TABLE S03
FOCUS
Survival fraction
Overall survival	0 months	12 months	24 months	36 months	48 months	60 months	72 months
CMS1	1	0.5769	0.2462	0.0821
CMS2	1	0.881	0.668	0.43	0.268	0.181	0.148
CMS3	1	0.778	0.494	0.407	0.209	0.139	0.139
CMS4	1	0.8286	0.51	0.2965	0.1873	0.1513	0.0946
CMS		All patients	CMS1	CMS2	CMS3	CMS4
Overall survival		n=276	n=52	n=118	n=36	n=70
	Median followup months (range)	15 (2 - 64)	9 (3 - 42)	19 (2-64)	16 (3 - 56)	15 (3 - 45)
	Death events censored 72 months	n=242	n=50	n=96	n=32	n=64
	5-year overall survival (CI 95%)	4% (2 - 9)	0%	7% (3 - 20)	0%	0%
CMS	Overall survival		Progression-free survival
Univariate analysis	n=276		n=275
	HR (95% CI)	P value	HR (95% CI)	P value
CMS4 vs. CMS1	1.65 (1.14 - 2.40)	0.00907582	1.41 (0.98 - 2.03)	0.0682492
CMS4 vs. CMS2	0.62 (0.45 - 0.86)	0.0045437	0.88 (0.65 - 1.19)	0.416651
CMS4 vs. CMS3	0.85 (0.55 - 1.30)	0.445319	1.04 (0.69 - 1.56)	0.8688
CMS3 vs. CMS1	1.83 (1.16 - 2.88)	0.00855256	1.31 (0.85 - 2.01)	0.217085
CMS3 vs. CMS2	0.74 (0.50 - 1.11)	0.16011	0.83 (0.57 -1.21)	0.344725
CMS2 vs. CMS1	2.46 (1.73 - 3.50)	1.95083e-06	1.57 (1.13 - 2.18)	0.00964529
Test for violation of proportionality of hazards assumption in datasets		0.00261		0.0206

### Sheet: FOCUS Slide A
TABLE S03
FOCUS (slide A)
Survival fraction
Overall survival	0 months	12 months	24 months	36 months	48 months	60 months	72 months
imCMS1	1	0.619	0.2357	0.0786	0.0524	0.0524	NA
imCMS2	1	0.884	0.643	0.457	0.283	0.194	0.177
imCMS3	1	0.7333	0.4667	0.4	0.1524	0.0762	0.0762
imCMS4	1	0.7831	0.5257	0.2379	0.1454	0.1175	0.0839
imCMS (slide A)		All patients	imCMS1	imCMS2	imCMS3	imCMS4
Overall survival		n=276	n=41	n=124	n=32	n=79
	Median followup months (range)	15 (2 - 64)	9 (3 - 27)	18 (2 - 64)	16 (3 - 56)	14 (3 - 42)
	Death events censored 72 months	n=242	n=41	n=102	n=28	n=71
	5-year overall survival (CI 95%)	4% (2 - 9)	0%	7% (3 - 20)	0%	0%
imCMS (slide A)	Overall survival		Progression-free survival
Univariate analysis	n=276		n=275
	HR (95% CI)	P value	HR (95% CI)	P value
imCMS4 vs. imCMS1	2.34 (1.56 - 3.50)	7.37551e-05	1.58 (1.07 - 2.32)	0.0237118
imCMS4 vs. imCMS2	0.68 (0.50 - 0.93)	0.0161087	0.82 (0.62 - 1.10)	0.190144
imCMS4 vs. imCMS3	0.88 (0.56 - 1.38)	0.572228	1.09 (0.72 - 1.65)	0.696227
imCMS3 vs. imCMS1	2.36 (1.41 - 3.97)	0.000916167	1.45 (0.90 - 2.32)	0.123421
imCMS3 vs. imCMS2	0.75 (0.49 - 1.14)	0.185345	0.74 (0.50 - 1.10)	0.142718
imCMS2 vs. imCMS1	3.34 (2.26 - 4.93)	1.82366e-08	0.49 (0.34 - 0.70)	0.000254417
Test for violation of proportionality of hazards assumption in datasets		0.0738		0.72

### Sheet: FOCUS Slide B
TABLE S03
FOCUS (slide B)
Survival fraction
Overall survival	0 months	12 months	24 months	36 months	48 months	60 months	72 months
imCMS1	1	0.561	0.122	0.0244	0.0244	0.0244
imCMS2	1	0.887	0.644	0.428	0.261	0.175	0.159
imCMS3	1	0.75	0.492	0.427	0.148	0.111	0.111
imCMS4	1	0.7975	0.5661	0.2872	0.1867	0.141	0.0881
imCMS (slide B)		All patients	imCMS1	imCMS2	imCMS3	imCMS4
Overall survival		n=276	n=42	n=121	n=30	n=83
	Median followup months (range)	15 (2 - 64)	10 (3 - 38)	19 (2 - 64)	12 (3 - 56)	14 (3 - 45)
	Death events censored 72 months	n=242	n=41	n=97	n=28	n=76
	5-year overall survival (CI 95%)	4% (2 - 9)	0%	8% (3 - 22)	0%	0%
imCMS (slide B)	Overall survival		Progression-free survival
Univariate analysis	n=276		n=275
	HR (95% CI)	P value	HR (95% CI)	P value
imCMS4 vs. imCMS1	1.98 (1.34 - 2.92)	0.000949682	1.47 (1.00 - 2.15)	0.0536985
imCMS4 vs. imCMS2	0.64 (0.47 - 0.86)	0.00407817	0.88 (0.66 - 1.17)	0.371788
imCMS4 vs. imCMS3	1.13 (0.73 - 1.74)	0.594449	1.21 (0.79 - 1.84)	0.391606
imCMS3 vs. imCMS1	1.55 (0.95 - 2.54)	0.0787397	1.19 (0.74 - 1.91)	0.470895
imCMS3 vs. imCMS2	0.56 (0.37 - 0.85)	0.0105861	0.73 (0.48 - 1.09)	0.132903
imCMS2 vs. imCMS1	2.92 (1.99 - 4.27)	2.94001e-07	1.71 (1.19 - 2.44)	0.00500986
Test for violation of proportionality of hazards assumption in datasets		0.0721		0.673
