## Supplemental Table 4 for "Image-based consensus molecular subtype classification (imCMS) of colorectal cancer using deep learning"

### Sheet: TCGA CMS
TABLE S04
TCGA CMS
Survival fraction
Overall survival	0 months	12 months	24 months	36 months	48 months	60 months	72 months
CMS1	1	0.91	0.814	0.814	0.666	0.583	0.466
CMS2	1	0.944	0.892	0.866	0.637	0.531	0.531
CMS3	1	0.936	0.936	0.936	0.936	0.842	0.737
CMS4	1	0.89	0.796	0.75	0.627	0.537	0.336
Progression-free survival	0 months	12 months	24 months	36 months	48 months	60 months	72 months
CMS1	1	0.836	0.692	0.661	0.661	0.551	0.551
CMS2	1	0.907	0.824	0.764	0.66	0.66	0.66
CMS3	1	0.934	0.88	0.842	0.842	0.842	0.701
CMS4	1	0.835	0.676	0.537	0.443	0.443	0.443
CMS		All patients	CMS1	CMS2	CMS3	CMS4
Overall survival		n=346	n=62	n=150	n=48	n=86
	Median followup months (range)	24 (1 - 150)	22 (1 - 101)	25 (1 - 141)	26 (1 - 142)	23 (2 - 150)
	Death events censored 72 months	n=66	n=13	n=26	n=5	n=22
	5-year overall survival (CI 95%)	59% (50 - 71)	58% (39 - 88)	53% (37 - 75)	84% (68 - 100)	54% (35 - 82)
Progression-free survival		n=344	n=62	n=149	n=48	n=85
	Median followup months (range)	20 months (1 - 150)	20 months (1 - 81)	22 months (1 - 141)	22 months (1 - 142)	16 months (1 - 150)
	Progression events censored 72 months (%)	n=83	n=17	n=29	n=7	n=30
	5-year progression-free survival (CI 95%)	61% (53 - 70)	55% (36 - 84)	66% (55 - 79)	84% (73 - 97)	44% (30 - 64)
CMS	Overall survival		Progression-free survival
Univariate analysis	n=346		n=344
	HR (95% CI)	P value	HR (95% CI)	P value
CMS4 vs. CMS1	0.90 (0.47, 1.75)	0.757422	0.78 (0.43, 1.40)	0.391625
CMS4 vs. CMS2	0.68 (0.38, 1.19)	0.181174	0.49 (0.30, 0.81)	0.00646571
CMS4 vs. CMS3	0.36 (0.14, 0.89)	0.0171779	0.32 (0.14, 0.74)	0.00303917
CMS3 vs. CMS1	2.65 (1.01, 6.93)	0.0362926	2.56 (1.06, 6.18)	0.02759
CMS3 vs. CMS2	1.75 (0.72, 4.29)	0.195009	1.525 (0.67, 3.48)	0.296725
CMS2 vs. CMS1	1.49 (0.79, 2.82)	0.229966	1.66 (0.92, 2.99)	0.0997679
Test for violation of proportionality of hazards assumption in datasets		0.617		0.749

### Sheet: TCGA imCMS
TABLE S04
TCGA imCMS
Survival fraction
Overall survival	0 months	12 months	24 months	36 months	48 months	60 months	72 months
imCMS1	0.983	0.841	0.716	0.685	0.533	0.457	0.304
imCMS2	1	0.924	0.879	0.842	0.589	0.469	0.469
imCMS3	1	0.969	0.906	0.906	0.906	0.836	0.732
imCMS4	1	0.915	0.859	0.859	0.773	0.677	0.58
Progression-free survival	0 months	12 months	24 months	36 months	48 months	60 months	72 months
imCMS1	0.967	0.8	0.666	0.633	0.633	0.633	0.633
imCMS2	1	0.891	0.783	0.715	0.594	0.594	0.594
imCMS3	0.986	0.89	0.867	0.837	0.837	0.773	0.773
imCMS4	1	0.87	0.682	0.517	0.465	0.465	0.372
imCMS		All patients	imCMS1	imCMS2	imCMS3	imCMS4
Overall survival		n=346	n=53	n=177	n=69	n=47
	Median followup months (range)	24 (1 - 150)	22 (1 - 101)	24 (1 - 150)	22 (1 - 142)	25 (3 - 132)
	Death events censored 72 months	n=66	n=18	n=32	n=7	n=9
	5-year overall survival (CI 95%)	59% (50 - 71)	46% (28 - 77)	47% (31 - 72)	84% (70 - 100)	68% (47 - 97)
Progression-free survival		n=344	n=52	n=177	n=68	n=47
	Median followup months (range)	20 (1 - 150)	19 (1 - 87)	21 (1 - 150)	20 (1 - 142)	20 (1 - 132)
	Relapse events censored 72 months (%)	n=83	n=14	n=42	n=9	n=18
	5-year progression-free survival (CI 95%)	61% (53 - 70)	65% (52 - 83)	59% (48 - 73)	78% (64 - 95)	47% (31 - 70)
imCMS	Overall survival		Progression-free survival
Univariate analysis	n=346		n=344
	HR (95% CI)	P value	HR (95% CI)	P value
imCMS4 vs. imCMS1	2.08 (0.96, 4.5)	0.0570322	0.80 (0.40, 1.58)	0.513611
imCMS4 vs. imCMS2	1.16 (0.56, 2.39)	0.682416	0.61 (0.35, 1.05)	0.0841938
imCMS4 vs. imCMS3	0.61 (0.24, 1.54)	0.290376	0.32 (0.15, 0.72)	0.00375323
imCMS3 vs. imCMS1	3.40 (1.49, 7.80)	0.00220444	2.35 (1.03, 5.38)	0.039293
imCMS3 vs. imCMS2	1.94 (0.88, 4.26)	0.0798673	1.92 (0.93, 3.96)	0.0593778
imCMS2 vs. imCMS1	1.94 (1.09, 3.45)	0.0292357	1.29 (0.71, 2.33)	0.407539
Test for violation of proportionality of hazards assumption in datasets		0.786		0.452
