## Supplemental Table 5 for "Image-based consensus molecular subtype classification (imCMS) of colorectal cancer using deep learning"

### Sheet: TCGA-Unclassified
TABLE S05
TCGA
Survival fraction
Overall survival	0 months	12 months	24 months	36 months	48 months	60 months	72 months
imCMS1	1	0.826	0.774	0.688	0.688	0.688	0.688
imCMS2	1	0.944	0.844	0.789	0.698	0.525	0.42
imCMS3	1	0.906	0.906	0.906	0.831	0.831	0.831
imCMS4	1	0.801	0.701	0.552	0.442	0.442	0.294
Progression-free survival	0 months	12 months	24 months	36 months	48 months	60 months	72 months
imCMS1	1	0.82	0.82	0.531	0.531	0.531	0.531
imCMS2	1	0.867	0.761	0.546	0.485	0.404	0.404
imCMS3	1	0.969	0.855	0.805	0.732	0.732	0.732
imCMS4	1	0.784	0.504	0.42	0.42	0.42	0.42
imCMS		All patients	imCMS1	imCMS2	imCMS3	imCMS4
Overall survival		n=196	n=24	n=114	n=32	n=26
	Median followup months (range)	22 (1 - 133)	19 (1 - 133)	21 (1 - 122)	27 (4 - 126)	19 (2 - 121)
	Death events censored 72 months	n=44	n=6	n=23	n=4	n=11
	5-year overall survival (CI 95%)	60% (48 - 74)	69% (50 - 95)	53% (36 - 77)	83% (68 - 100)	44% (24 - 82)
Progression-free survival		n=194	n=24	n=114	n=32	n=24
	Median followup months (range)	20 (1 - 133)	19 (1 - 133)	20 (1 - 122)	27 (4 - 126)	17 (2 - 121)
	Progression events censored 72 months	n=57	n=7	n=33	n=6	n=11
	5-year progression-free survival (CI 95%)	50% (39 - 64)	53% (31 - 91)	40% (25 - 67)	73% (56 - 96)	42% (24 - 74)
imCMS	Overall survival		Progression-free survival
Univariate analysis	n=196		n=194
	HR (95% CI)	P value	HR (95% CI)	P value
imCMS4 vs. imCMS1	0.62 (0.23 - 1.67)	0.331354	0.62 (0.24 - 1.61)	0.323276
imCMS4 vs. imCMS2	0.46 (0.22 - 0.95)	0.046733	0.61 (0.31 - 1.20)	0.169434
imCMS4 vs. imCMS3	0.24 (0.08 - 0.77)	0.00966263	0.36 (0.14 - 0.93)	0.0311206
imCMS3 vs. imCMS1	2.36 (0.66 - 8.42)	0.179563	1.89 (0.65 - 5.44)	0.244574
imCMS3 vs. imCMS2	1.97 (0.68 - 5.70)	0.179909	1.90 (0.83 - 4.33)	0.105342
imCMS2 vs. imCMS1	1.23 (0.50 - 3.04)	0.65935	1.04 (0.46 - 2.37)	0.917495
Test for violation of proportionality of hazards assumption in datasets		0.87		0.66
